# Transient genomic instability drives tumorigenesis through accelerated clonal evolution

**DOI:** 10.1101/2020.11.17.387753

**Authors:** Ofer Shoshani, Bjorn Bakker, Yin Wang, Dong Hyun Kim, Marcus Maldonado, Matthew A. Demarest, Jon Artates, Ouyang Zhengyu, Adam Mark, Rene Wardenaar, Roman Sasik, Diana C.J. Spierings, Benjamin Vitre, Kathleen Fisch, Floris Foijer, Don W. Cleveland

## Abstract

Abnormal numerical and structural chromosome content is frequently found in human cancer. To test the role of aneuploidy in tumor initiation and progression, we compared tumor development in mice with chronic chromosome instability (CIN) induced by inactivation of the spindle assembly checkpoint (produced by Mad2 deficiency) and mice with transient CIN through transiently increased expression of polo-like kinase 4 (PLK4), a master regulator of centrosome number. Tumors forming under chronic CIN gradually trended toward chromosomal gains producing a specific karyotype profile that could only be partially maintained in end-stage tumors, as determined by single-cell whole genome DNA sequencing. Short term CIN from transient PLK4 induction generated significant centrosome amplification and aneuploidy resulting in formation of aggressive T cell lymphomas in mice with heterozygous inactivation of one p53 allele or accelerated tumor development in the absence of p53. Transient CIN increased the frequency of lymphoma-initiating cells (as revealed by T cell receptor sequencing) with a specific karyotype profile containing triploid chromosomes 4, 5, 14, and 15 occurring early in tumorigenesis. Overall, our evidence demonstrates that distinct CIN mechanisms drive cancers presenting specific, complex chromosomal alterations with transient CIN rapidly enhancing tumor formation by accelerating the generation of such events.
