## Supplementary Table 1 for "Transient genomic instability drives tumorigenesis through accelerated clonal evolution"

### Sheet: Sheet1
Slide #	Pathology report	PRG/5 #	p53 status	dox	tumors	Infiltration outside of thymus	Metastasis	metastasis targets
slide 26	Infiltrating Thymus neoplasm ? Two clones?	26	-/-	2 weeks	thymus	yes		muscle
slide 34	Thymic neoplasm mets to liver kidney kung	34	-/-	2 weeks	thymus		yes	liver, kidney, lung
sldie 47	Thymic neoplasm infiltrating skeletal muscle	47	+/-	2 weeks	thymus		yes	infiltrating outside of thymus
slide 285	Thymic neoplasm, also in spleen and small focus in kidney	285	-/-	2 weeks	thymus		yes	spleen, kidney
prg 5 221	Thymic neoplasm infiltrating capsule, spleen pancrea OK	221	-/-	2 weeks	thymus	yes		muscle
prg 5 229	Thymic neoplasm infiltrating adipose	229	-/-	2 weeks	thymus	yes		adipose tissue
prg 5 400	Thymic neoplasm "starry sky", spleen OK	400	-/-	2 weeks	thymus
prg 5 657	Spleen Lymphoma	657	+/-	4 weeks	spleen
slide 340	tumor but spleen needs deeper sections for analysis	340	+/-	2 weeks	thymus
541	Thymic lymphoma and in spleen	541	-/-	2 weeks	thymus		yes	spleen
35	lymphoma adjecent to Kidney, Liver autoysed with ?tumor	35	+/-	2 weeks	thymus		yes	kidney, liver
176	Thymic lymphomawith areas of necrosis	176	-/-	control	thymus
312	two kinds of lymphoma outside kidney, also lung mets	312	-/-	2 weeks	thymus		yes	kidney, lung
	spleen liver gut skin OK
prg 5 20 1	Lymphoma Gut, liver, skin OK	20	+/-	2 weeks	thymus	yes		muscle
	spleen ung kidney liver OK
prg 5 153 1	lung mets, lymphoma and also in spleen --animal died	153	-/-	control	thymus		yes	lung
prg 5 153 2	lymphoma?2 clones; with hemorrhage in?peyer's patch SI
prg15 189	Lymphoma invading skeletal muscle	189	-/-	control	thymus	yes		muscle
24	Lymphoma invading adipose and smooth muscle	24	+/-	2 weeks	thymus	yes	yes	adipose, muscle, lung
	Lung mets, kidney liver gut spleen Skin OK
307	lymphoma, lung mets, spleen liver congested, skin OK	307	+/-	2 weeks	thymus		yes	lung
94	Spleen Lymphoma and in Liver sinusoidal	94	+/-	control	spleen, liver
733	Lymphoma large, spleen OK	733	+/-	2 weeks (and consstant after 100 days)	thymus
40	Lymphoma, lung and liver mets extensive and outside gut	40	-/-	2 weeks	thymus		yes	lung, liver, gut
	pancreas skin OK
303	Lymphoma surrounding adipose	303	+/-	2 weeks	thymus	yes		adipose
28	Lymphoma in spleen with hemorrhage, mets to kidney	28	+/-	2 weeks	thymus		yes	spleen, kidney, liver, payer's patches
	mets to liver extensive, Peyer'spatchSmInt Mets
272	Lymphoma attached to liver capsule, lung mets	272	+/-	2 weeks	thymus		yes	liver, lung
	Kidney, spleen , liver, gut, skin OK
282	Lymphoma, liver, gut, skin, spleen Kidney, Ovary OK	282	-/-	2 weeks	thymus		yes	liver
	a few cells mets to liver capsule
263	lymphoma extending outside capsule, spleen with lymphoma	263	+/-	2 weeks	thymus	yes	yes	spleen
305	Lymphoma infiltrating adipocytes, spleen ?reactive?	305	-/-	2 weeks	thymus	yes	yes	adipose, spleen
338	Lymphoma extending into skeletal muscle	338	-/-	2 weeks	thymus	yes		muscle
344	lymphoma with two pmatterns, spleen OK	344	+/-	4 weeks	thymus
562	Lymphoma extending into skeletal muscle	562	-/-	control	thymus	yes		muscle
446	small piece of lymphoma, Spleen with early lymphoma	446	-/-	2 weeks	thymus	yes	yes	spleen
prg5 5	Liver with mets, mets in kidney capsule	5	+/-	2 weeks	thymus		yes	liver, kidney
prg5 329	lymphoma autlysed	329	+/-	2 weeks	thymus
prg5 601	testis tumor autolyzed, peyer's path lymphoma	601	-/-	control	testis, payers patch
prg5 25	lung mets with hemorrhage, colon mets serosa, kidney mets	25	-/-	2 weeks	thymus	yes	yes	lung, colon, kidney, liver
prg5 25	liver mets
prg5 300	lymphoma autolysed, spleen with early lymphoma?	300	-/-	2 weeks	thymus		yes	spleen
prg5 304	Lymphoma autolysed and so are Kidney, liver, lung, gut, skin	304	+/-	2 weeks	thymus		yes	liver, kidney
prg5 304	liver and kidney with surface mets
slide600	lymphoma mets to Kidney, Liver, lung, spleen,outside Colon	600	-/-	control	thymus		yes	kidney, liver, lung, spleen, colon
slide 298	Skin ulceration, no tumor seen	298	+/+	2 weeks	none
299	Lymphom infiltrating into adipose, with mets outside Kidney	299	-/-	2 weeks	thymus	yes	yes	kidney
302	Lymphoma mets to spleen kidney, outside lung	302	-/-	2 weeks	thymus		yes	spleen, kidney, lung
325	lymphoma extending outside capsule	325	-/-	2 weeks	thymus	yes
328	lymphoma extending to outside liver and lung mets	328	+/-	2 weeks	thymus		yes	liver, lung
429	Lymphoma autolysed	429	-/-	2 weeks	thymus
565	lymphoma in spleen, liver, kidney, lung, Peyer's patch	565	-/-	control	skin, spleen			liver, kidney, lung, peyers patches
	Skin hemangiosarcoma --two photos
192	lymphoma infiltrating into adipose tissue, ?early in spleen	192	-/-	control	thymus	yes		adipose
120	Lymphoma and in spleen	120	-/-	control	thymus
306	Lymphoma extendgin in adipose tissue	306	-/-	2 weeks	thymus	yes		adipose
289	Lymphoma extending trhough capsule, spleen Ok	289	+/-	2 weeks	thymus	yes
slide317	Lymphoma in thymus medulla, spleen appears reactive	317	+/-	2 weeks	thymus
slide 163	small lymphoma in thymus, spleen appears reactive	163	-/-	control	leg, thymus
slide 246	Spleen and liver look OK	246	-/-	control	none
slide 199	main tumor is starry sky lymphoma infiltrating through capsule,	199	-/-	control	thymus	yes
	different tumor cells infiltrating through capsule, plus another tumor infiltrating
	skeletal muscle with a different morphology, spleen OK
slide 197	different morphology tumor ?lymphoma inflitrating adipose and blood vessels	197	-/-	control	spleen
	spleen reactive
slide 159	Lymphoma infiltrating adipose and skeletal muscle, spleen with early mtes of lymphoma	159	-/-	control	thymus	yes	yes	adipose, muscle, spleen
slid 115	spleen with early lymphoma	115	-/-	control	spleen
slide 95	lableled as spleen but it looks like autolysed liver with lymphoma infiltrates	95	-/-	control	spleen
slide 646	labeled thymus spleen but has only reactive spleen
slide 646	Labeled tumor stomach but only a few crushed cells seen in serosa of unaffected
	stomach showing junction of squamo-columnar epithelium
slide 365	small piece of lymphoma tumor and spleen with lymphoma	365	-/-	control	spleen
slide 608	Spleen and thymus--look OK
slide 663	lymphoma, not starry sky, extending outside capsule, spleen reactive	663	-/-	2 weeks	thymus	yes
slide 737	Lymphoma (No starry sky) extending outside capsule
slide 655	nostarry lymphoma, extending outside capsule, infiltrating adipose	655	-/-	2 weeks	thymus	yes		adipose
slide 290	looks like a small piece of spleen	290	+/+	2 weeks	none
slide 233	looks like spleen with l mphoma	233	-/-	2 weeks	spleen
slide 531	looks like one population with starry sky and one without, extending outside capsule	531	+/-	2 weeks, adult	thymus	yes
	spleen reactive
slide 265	spleen looks reactive	265	+/+	2 weeks	none
slide 548	looks like a fibrosarcoma extenidng into blood vesesls and around skeletal muscle	548	-/-	2 weeks	leg (fibrosarcoma)
	spleen looks reactive
slide 497	lymphoma with a bit of starry sky, spleen with l ymphoma	497	-/-	2 weeks	thymus, spleen
slide 765	bigger mass is lymphoma no starry sky, smaller mass has a bit of starry sky
	with infiltration through capsule and necrosis
slide 662	lymphoma extending through capsule no starry sky, spleen reactive	662	+/-	4 weeks	thymus	yes
slide 553	large mass is lymphoma that has extended out through capsule with about 10% starry sky	553	-/-	2 weeks	thymus	yes
	small bit of spleen appears reactive
slide 611	lymphoma which has infiltrated through capsule into adipose, large mass of	611	-/-	2 weeks	leg, thymus	yes
	autolysed tumor cannot discern morphology, spleen looks reactive
slide 266	lymphoma infiltrating around adipose tissue, spleen look reactive	266	+/-	2 weeks	thymus	yes		adipose
slide 283	spleen looks reactive, thymus looks OK	283	+/-	2 weeks	none
prg5 166 1	looks like lymphoma in spleen, liver with lymphoma, male salivary gland OK	166	-/-	control	spleen		yes	liver, kidney, intestine, skin
	and part of noninflated lung looks OK
	lymphoma in Peyer's patch of Small Intestine
	starry sky lymphom extending beyond capsule
	tiny bit of liver with few lymphoma cells
	Kidney with lymphoma infiltrating through capsule
	skin with dermal infiltrate, possibly lymphoma
slide 628	?reactive spleen small part available
slide 463	small bit of lymphoma extendign into adipose tissue, spleen with large lymphomas	463	-/-	2 weeks	spleen	yes		adipose
slide 659	lymphoma extending outside capsule with a bit of hemorrhage, spleen with lymphoma	659	-/-	2 weeks	thymus, spleen	yes
slide 191	lymphoma infitrating out into soft tissue	191	-/-	control	spleen	yes		soft tissue
slide 401	appears to be Spleen with lymphoma	401	-/-	2 weeks	spleen
slide 471	appears to be autolysed lymphoma, another piece seen with infiltration into adipose and soft tissue	471	-/-	2 weeks	spleen	yes		adipose, soft tissue
slide 309	lymphoma infiltraing into adipose, spleen appears OK	309	+/-	2 weeks	thymus	yes		adipoe
slide 548	autolysed tumor but morphology appears to be lymphoma with hemorrhage and necrosis	548	-/-	2 weeks	leg, thymus
slide 720	thymus and spleen appear OK
slide 674	reactive spleen, small bit of thymus appears OK
slide 704	fibrosarcoma infiltrating around adiposytes, spleen reactive
slide 606	lymphoma infitrating out into adipocytes	606	+/-	4 weeks	thymus	yes		adipose
slide 649	reactive spleen and lymph node	649	-/-	2 weeks	none
slide 693	reactive spleen, lymphoma starry sky infiltrating soft tissue
slide 653	reactive spleen, lymphoma infitraing outside into adipose	653	-/-	2 weeks	thymus	yes		adipose
slide 157	spleen with lymphoma, large lymphoma with starry sky infiltrating into adipose	157	-/-	control	thymus, spleen	yes		adipose
sldie 642	lymphoma infiltrating into soft tissue	642	-/-	control	?	yes		soft tissue
slide 349	lymphoma thymus, spleen with lymphoma	349	-/-	control	spleen, thymus
slide 757	looks like reactive spleen
slide 740	thymus and spleen look OK
prg5 573	large lymphoma extednign out through capsule, spleen reaactive	573	-/-	control	thymus	yes
prg5 56	Lymphoma with hemorrhage and a bit of necrosis	56	-/-	control	thymus
prg5 98	lymphoma, spleen with lymphoma	98	-/-	control	spleen, thymus
prg5 202	not a lymphoma, but a sarcoma with hemorrhage, spkeen---	202	-/-	control	sarcoma
prg5 513	lymphoma autolysed, with hemorrhage	513	-/-	2 weeks	thymus
prg5 643	starry sky lymphoma	643	-/-	control	thymus
slide 751	spleen Ok, thymus small bit OK
slide 748	spleen small bit OK
slide 741	spleen OK
slide 652	spleen OK	652	+/-	4 weeks	none
slide 534	lym[homa infiltrating into adipose	534	-/-	2 weeks	thymus	yes		adipose
slide 490	spleen OK, lymphoma exrending outside capsule	490	-/-	2 weeks	thymus	yes
slide 410	spleen OK, lymphoma with some strry sky extending out into soft tissue	410	-/-	2 weeks	thymus	yes
slide 380	spleen OK	380	+/-	control	none
slide 371	very early lymphoma in thymus medulla--to be analyzed further, spleen reactive?	371	+/-	4 weeks	thymus
slide 342	lymphoma with some strry sky extending outside capsule, with small area of necrosis, spleen OK	342	+/-	4 weeks	thymus	yes
slide 291	spleen OK, small bit of tissue looks like lymph node	291	-/-	2 weeks	none
slide 284	spleen OK
slide 230	small bit of spleen, autolysed tumor Not lymphoma--to be analyzed further	230	-/-	2 weeks	leg
slide 164	spleen looks OK	164	+/-	control	none
slide 121	Interesting, autolysed lymphoma PLUS fibrosarcoma dermatofibrosarcoma	121	-/-	control	lymphoma and sarcoma (thymus, spleen, back)
slide 110	lymphoma in thymus and spleen, Plus Dermatofibrosarcoma	110	+/-	control	lymphoma and sarcoma (thymus, spleen, back)
slide 93	larger mass is fribrosarcoma dermatofibrosarcoma, smaller mass is lymphoma	93	-/-	control	fibrosarcoma, lymphoma
