## Supplementary Table 4 for "Transient genomic instability drives tumorigenesis through accelerated clonal evolution"

### Sheet: Sheet1
Sample	Condition	Similarity score
P280	p53 +/- Dox late	0.0536829
P663	p53 -/- Dox late	0.157303
P562	p53 -/- late	0.177278
P157	p53 -/- late	0.222222
P120	p53 -/- late	0.244694
M223	Mad2 late	0.350811
P643	p53 -/- late	0.357054
M362	Mad2 late	0.364544
M554	Mad2 late	0.40824
P553	p53 -/- Dox late	0.426966
M179	Mad2 late	0.485643
P637	p53 -/- late	0.503121
M165	Mad2 late	0.534332
P497	p53 -/- Dox late	0.541823
P98	p53 -/- late	0.595506
P309	p53 +/- Dox late	0.619226
P309	p53 +/- Dox late	0.619226
P25	p53 +/- Dox late	0.636704
P653	p53 -/- Dox late	0.656679
M548	Mad2 late	0.669164
P659	p53 -/- Dox late	0.690387
P266	p53 +/- Dox late	0.694132
P328	p53 +/- Dox late	0.719101
M553	Mad2 late	0.734082
M230	Mad2 late	0.745318
M187	Mad2 late	0.762797
P490	p53 -/- Dox late	0.843945
P24	p53 +/- Dox late	0.86392
